# Angiotensin II Type 2 Receptor Potentiates Skeletal Muscle Satellite Cell Differentiation via the GSK3β/β-catenin Pathway

**DOI:** 10.1101/2022.09.30.510328

**Authors:** C Seth Lott, Bysani Chandrasekar, Patrice Delafontaine, Tadashi Yoshida

## Abstract

Patients with advanced congestive heart failure (CHF) or chronic kidney disease (CKD) often have increased systemic angiotensin II (Ang II) levels and cachexia. We previously demonstrated that Ang II infusion in rodents results in skeletal muscle wasting and reduced muscle regenerative potential via Ang II type 1 receptor (AT1R) signaling, potentially contributing to cachexia in CHF and CKD. Contrary to AT1R signaling, we found that signaling via Ang II type 2 receptor (AT2R) potentiates skeletal muscle satellite cell (SC) differentiation and muscle regenerative potential. However, mechanisms whereby AT2R regulates SC differentiation and cachexia development remain unknown. In this study, we found that GSK3β activity was significantly suppressed during SC differentiation, whereas it was retained in SCs with AT2R knockdown. AT2R knockdown leads to higher GSK3β and decreased β-catenin activities both *in vitro* and *in vivo*. Treatment with GSK3β inhibitor BIO restored β-catenin activity and differentiation capacity of SCs with AT2R knockdown. Conversely, transgenic overexpression of AT2R in SCs inhibited GSK3β, associated with increased β-catenin activity and SC myogenic capacity both *in vitro* and *in vivo*. Interestingly, AT2R expression in undifferentiated SCs was regulated post-transcriptionally. An increase in systemic Ang II blunted AT2R induction during muscle regeneration. However, overexpression of AT2R restored AT2R levels and myogenesis *in vivo*. Together, these data suggest that the AT2R/GSK3β/β- catenin signaling pathway could serve as a potential therapeutic target to promote muscle regenerative capacity in chronic disease conditions characterized by heightened activation of the renin-angiotensin system, such as CHF and CKD.
