## Supplemental Table 1 for "Angiotensin II Type 2 Receptor Potentiates Skeletal Muscle Satellite Cell Differentiation via the GSK3β/β-catenin Pathway"

Target	Phospho_location	p_AT2R	p_cont	t_AT2R	t_cont	ratio_log
YWHAQ	232	4.643692187	4.263724842	0.017615131	0.021541572	0.413466292
YWHAZ	58	0.571950562	0.485730219	0.067670289	0.067498078	0.23205908
YWHAZ	232	0.50538924	0.360069207	30.74574046	32.29765576	0.560163624
EIF4EBP1	65	0.059873744	0.029634014	72.89961972	64.68927384	0.842284652
EIF4EBP1	36	0.24855422	0.267302119	0.02195317	0.051760186	1.132502821
EIF4EBP1	45	0.200161232	0.310674444	0.128587314	0.166948116	-0.257589502
EIF4EBP1	70	0.077548272	0.058807649	0.379841395	0.299210262	0.054853344
PFKFB2	483	0.0661721	0.045653937	0.049501955	0.034590851	0.018388801
ABL1	754	0.202760702	0.167891991	0.064200603	0.523411361	3.299531149
ABL1	204	0.088098949	0.02433528	447.8983899	124.3019242	0.006752573
ABL1	412	0.255337065	0.119132464	0.667627803	0.676776649	1.119472127
ACACA	79	0.034167881	0.071758483	0.245675238	0.081326935	-2.66545592
ACACA	80	0.045299945	0.111303428	8.099957747	11.22095449	-0.826707702
ACTC1	55	0.277249007	0.419058364	1.169780051	1.487021311	-0.249780864
FOXO4	197	0.291662552	0.386849565	0.740496797	0.611985891	-0.682467591
AKT1	473	0.108022624	0.477724913	0.128587314	0.20260382	-1.488933568
AKT1	308	0.951378045	0.022917141	1.578224693	2.52340737	6.05259029
AKT1	308	0.951378045	0.022917141	0.471661359	0.21955764	4.2723681
AKT1	326	0.627245653	4.93E-04	0.344986145	0.215255328	9.632816282
AKT1	124	0.038964321	0.025795991	2.467871165	1.990637834	0.28497051
AKT1	246	0.304307712	0.613791824	0.38103212	0.315838814	-1.282942671
AKT1	450	0.069185248	0.075514026	1.00676817	1.061470319	-0.049947657
AKT1	72	0.217807809	0.299210262	0.502648151	0.29543676	-1.224803513
AKT1	474	0.239022832	0.291687204	0.06225892	0.03545424	-1.099596028
AKT1S1	246	0.61658876	0.594072898	24.01094596	23.99813295	0.052898545
AKT2	474	0.625717649	0.744826734	0.232461735	0.248560325	-0.154790277
ALK	1507	1.091782928	1.639847148	0.145002171	0.135588737	-0.683712453
ALK	1604	0.915937682	0.610182619	0.088672882	0.043222746	-0.450693892
PRKAA1	174	0.218709704	0.285491157	0.531801339	0.805749535	0.215015211
PRKAA2	485	0.201025859	0.218478071	0.146476135	0.19235357	0.272987586
PRKAA2	182	0.439098115	0.290442673	1.184441431	0.511794189	-0.614281284
APP	743	0.083574568	0.11284795	1.422217403	1.484209643	-0.371691432
AR	213	0.082462107	0.08264796	0.270179196	0.20782872	-0.381769437
AR	650	0.030019911	0.013369974	0.266180299	0.304278847	1.359913256
ARAF	301	0.431456234	0.515100078	0.044075679	0.057694156	0.132803862
ARRB1	412	0.246633035	0.381131775	0.723977589	0.795429443	-0.492134909
MAP3K5	83	0.150193656	0.306829104	0.043671317	0.066304765	-0.428184952
MAP3K5	966	0.242813026	0.615600418	0.530394458	0.510145236	-1.398306055
ATF1	63	0.004763132	0.003631904	1.539659376	1.714528964	0.546385263
ATF2	112	0.318309441	0.360069207	0.105499555	0.095728503	-0.318060738
ATF2	62	0.145738221	0.315838814	0.069693961	0.123146757	-0.294536122
ATF2	69	0.430189109	0.55045446	0.123108863	0.179426016	0.187802251
ATF2	71	1.20766522	1.769329553	0.085257236	0.151309335	0.2766246
ATF2	73	0.174282071	0.237192592	0.15094275	0.200532484	-0.034800298
ATF4	245	0.547400018	0.734905742	0.084133594	0.126406083	0.162348275
ATP1A1	23	0.706021685	0.394056668	0.199298469	0.090103836	-0.303960813
ATP1A1	16	0.086388331	0.030837304	0.115114796	0.133895218	1.70419095
ACLY	454	0.002471126	7.99E-05	0.446807078	0.511794189	5.146679952
ATRIP	68	0.541701683	0.752811419	37.49198008	31.6454911	-0.719372001
AURKB	232	0.241862683	0.154013246	0.02804655	0.01284183	-0.475838731
AURKB	12	0.157002588	0.115184687	0.034167881	0.014182145	-0.821725608
AURKA	288	0.307510929	0.133895218	0.20889135	0.134740647	0.566965634
BAD	112	0.368036637	0.564231434	0.357571676	0.287961594	-0.92879371
BAD	134	0.225991944	0.179426016	0.457190048	0.510145236	0.490996293
BAD	136	0.474316731	0.567702284	0.083017406	0.078070934	-0.347912111
BAD	155	0.036342491	0.046645039	0.090987249	0.071758483	-0.702581317
BAD	91	0.063712387	0.020208574	0.076476806	0.031652801	0.383917301
BCL2	70	0.259253971	0.50357603	0.011376405	0.010835681	-1.028098383
BCL2	56	0.331513627	0.426558141	0.081908672	0.066900091	-0.655682254
BCL2	69	0.753846329	0.764868267	0.008497423	0.021881473	1.343671752
BCL2L1	62	2.440652206	2.375402677	677.4815058	1043.077658	0.661687729
BCL2L1	47	0.050798894	0.036769279	17.91103316	7.075784084	-0.873590419
BCR	177	0.129975561	0.268496097	0.101155925	0.052815144	-1.984218003
BCR	360	1.016476582	1.40656317	0.090987249	0.076787159	-0.713396676
BID	78	0.054790337	0.203643478	1.482705843	0.725051268	-2.926129709
BCL2L11	69	0.205376942	0.229393489	0.266180299	0.296691933	-0.002988323
BLNK	96	0.104249201	0.224995394	1.000965484	0.313251308	-2.785858933
BRAF	446	0.3032437	0.159492905	0.0813571	0.065122095	0.60586428
BRAF	601	0.291662552	0.289200803	0.055697822	0.068702033	0.31496047
BRAF	598	0.078627191	0.083979628	11.74517584	13.67592058	0.124558563
BRCA1	1423	7.125704605	0.860486268	645.2139394	943.4356696	3.597955144
BRCA1	1457	0.194161024	0.130540107	1.194969747	0.2428432	-1.726116605
BRCA1	1524	0.426398915	0.585216177	0.165529593	0.161340744	-0.493744229
BTK	223	0.442944211	0.299210262	0.283381518	0.279361628	0.545353546
ABL1	412	0.462426255	0.43869614	0.667627803	0.676776649	0.095637057
CALM1	79	0.088098949	0.052815144	0.683494814	0.864771285	1.077561391
KCNIP3	63	4.385304939	5.740362786	0.249517607	0.335584347	0.039069051
CAMK1	177	0.172673941	0.150413352	1.704335291	1.903731547	0.358738601
CAMK2A	287	0.839982866	1.023784521	2.825709077	1.563942086	-1.138906144
CAMK4	196	0.183260023	0.151309335	0.119078288	0.10374046	0.0774594
CAMK2A	286	0.569034311	0.760838675	0.801508857	1.138885314	0.087757169
CASP1	376	0.904885744	0.937010602	0.095109131	0.051236698	-0.942736076
CASP2	157	0.149446425	0.20782872	0.258271949	0.095016107	-1.918413607
CASP8	347	0.249517607	0.273298615	0.299006285	0.358686322	0.131210395
CASP9	125	0.024906689	0.027299272	0.466372976	0.621042163	0.280877807
CASP9	144	0.264192031	0.354553629	0.049073368	0.076149262	0.20947284
CASP9	196	14.58487896	13.40429761	52.40166762	40.64246326	-0.244847091
CASP9	153	0.142076603	0.088038487	0.928916394	1.114400454	0.953109824
CASP3	150	0.354116898	0.143341279	2.33E-07	0.011077138	16.84211707
CAT	385	0.791172472	1.181120201	2.277593739	2.036463966	-0.739535802
CTNNB1	489	0.357571676	0.085321938	0.067169029	0.049682199	1.632176679
CTNNB1	33	0.047377657	0.002263652	0.128587314	0.162268654	4.723118628
CTNNB1	37	0.243765233	0.015302289	0.686690577	0.586982199	3.767329561
CTNNB1	41	0.195012606	0.030433547	0.195012606	0.256676049	3.076214288
CTNNB1	654	0.173477074	0.206778418	0.099931659	0.131374894	0.141335285
CTNND1	228	0.405237931	0.34908062	0.612049472	0.608382007	0.206538167
CAV1	14	0.128587314	0.180404479	0.106757362	0.155829156	0.057142786
MUC1	1243	0.892076603	1.226677605	0.013305044	0.045653937	1.319249433
CD247	142	0.560330282	0.360069207	0.3991166	0.301739233	0.234495243
CD4	433	0.29795159	0.274505896	8.166023399	5.712761611	-0.397204562
CD5	453	0.071231282	0.129707981	1.171868944	0.613791824	-1.797674292
CDK1	15	1.949473631	2.852280747	0.195012606	0.249711733	-0.19233513
CDC25A	75	0.164745094	0.379708979	0.245675238	0.217401163	-1.38105141
CDC25B	323	0.096903603	0.117545371	0.124467295	0.141599867	-0.092542308
CDC25B	353	0.580744035	0.185336705	0.008145237	0.025060314	3.26912977
CDC25C	216	0.817139214	1.012147394	125.9442896	118.5072059	-0.39657653
CDK1	14	0.897555055	1.286144353	0.441660316	0.177477072	-1.83428479
CDK2	160	0.361043226	0.232719998	0.558886132	0.595852224	0.725976584
CDK5	15	1.218296025	0.963997827	10.60960839	4.398139473	-0.93264322
CDK7	170	0.052554235	0.134740647	0.104873446	0.15491987	-0.795433442
CHEK1	280	0.401559542	0.283031363	0.015146101	0.016762335	0.650928596
CHEK1	286	0.101770854	0.052286335	0.466372976	0.440225362	0.877576673
CHEK1	317	0.150193656	0.139007705	0.364531546	0.264922145	-0.348816195
CHEK1	345	0.232461735	0.190335448	0.757202347	0.748813755	0.272377035
CHEK2	516	0.044075679	0.172651273	0.304307712	0.319740029	-1.898437795
CHEK2	383	0.069185248	0.289200803	0.675538016	0.785175867	-1.846556327
CHEK2	387	0.184916603	0.228289974	5.567504444	6.260096346	-0.134838684
CHEK2	68	0.383419159	0.455663928	10.02064691	8.183756929	-0.541188186
JUN	243	0.158536182	0.128051711	0.735521468	0.851948163	0.520083809
JUN	63	0.08752688	0.200532484	0.145002171	0.119930001	-1.46991981
JUN	73	0.3032437	0.385416126	429.3016002	273.0403652	-0.998816566
JUN	239	0.016357324	0.017978263	0.067670289	0.102259794	0.459327662
JUN	91	0.077011607	0.097161276	3.92E-04	0.020537832	5.37763475
JUN	93	0.476979556	0.513445803	0.057073026	0.159492905	1.376326732
JUN	170	0.607526954	0.032478941	0.320491505	0.46505478	4.76248648
CSNK1A1	321	0.904885744	0.11284795	0.283381518	0.209937305	2.570568311
CSNK2B	209	0.156238587	0.118337587	0.073830751	0.105231768	0.912118976
KIT	721	3.0338511	3.720182233	0.762250348	0.615600418	-0.602493707
CLDN3	219	1.646861863	1.763198028	0.197578534	0.030837304	-2.778152615
CLDN7	210	5.217873029	8.316271839	0.046958388	0.019558039	-1.936096266
MET	1003	0.048646645	0.042268894	0.357571676	0.398412858	0.358775711
CFL1	3	0.167894271	0.149520031	0.560330282	0.392609926	-0.34596658
GJA1	367	0.470336468	0.067498078	0.164745094	0.087355359	1.885507495
CTTN	421	2.386667098	3.360053909	0.105499555	0.180404479	0.280511218
CTTN	466	0.316134831	0.536847769	0.289581113	0.194382334	-1.339043448
MAP3K8	290	0.159305774	0.197445436	0.349536614	0.382557231	-0.179423458
PPP1R14A	38	0.245675238	0.286725045	0.018131298	0.031652801	0.580935467
PLA2G4A	505	0.185747687	0.297949767	0.082462107	0.149520031	0.176810666
RAF1	43	0.037082268	0.059368386	0.875741874	1.347018597	-0.05777323
CREB1	121	0.322681022	0.345003801	0.037082268	0.039014223	-0.023232837
CREB1	129	0.384615474	1.131511918	0.156238587	0.14685603	-1.646111364
CREB1	133	0.171073264	0.097161276	0.028696883	0.053880744	1.725036678
CREB1	142	0.382224708	0.290442673	0.260237856	0.270892034	0.454054734
CREB1	100	0.273197934	0.678675706	0.265185233	0.228289974	-1.528908734
CRK	221	1.345017824	1.818764891	1.285246801	1.231792753	-0.496619645
CSF1R	561	2.154037889	2.821198744	0.11774967	0.071141872	-1.116216855
CCNB1	126	0.057073026	0.025795991	2.587564148	2.698573562	1.206264573
CCNB1	147	1.311643992	1.687451942	0.040503505	0.039014223	-0.417516802
CCND1	286	0.960816261	0.725051268	20.97304029	15.31769863	-0.047158896
CCND3	283	0.024602952	0.038559913	1.646861863	1.434054592	-0.847889971
CCNE1	395	0.246633035	0.20260382	0.189090661	0.425052864	1.452268852
CCNE1	77	2.191028617	1.000576784	24.98552333	13.70152492	0.264020474
KRT18	52	0.60452126	0.866917784	0.013754127	0.046645039	1.241756916
KRT8	431	0.641081538	0.184344939	0.28647293	0.296691933	1.848666937
DAB1	220	0.269176676	0.376871369	0.462426255	0.521743783	-0.311400596
DAB1	232	0.426398915	0.152207978	0.108022624	0.112074359	1.539282538
DAPP1	139	0.253389792	0.371228078	0.301121266	0.267302119	-0.722820751
PPP1R1B	34	0.093922133	0.114403114	5.622300139	8.302972456	0.277878199
PPP1R1B	75	0.601523019	0.654195502	0.501280402	0.50194038	-0.11920371
DAXX	668	0.423881436	0.565965529	1551.454997	1825.295038	-0.182545572
DDX5	593	0.423881436	1.007511168	0.165529593	0.119930001	-1.713959702
PRKDC	2638	0.079713565	0.07488145	0.064200603	0.126406083	1.067624019
PRKDC	2647	0.137028602	0.118337587	0.441660316	0.331587349	-0.201979574
DOK1	362	0.735521468	0.910406515	0.18078913	0.180404479	-0.310816208
DOK1	398	1.041936474	1.270495594	0.12108519	0.20782872	0.493248564
DOK2	299	0.364531546	0.671095443	1.010645945	1.518125265	-0.293461129
DNM1	774	0.3991166	0.576425972	309.0774421	372.9865783	-0.259169703
E2F1	433	0.189931063	0.262552814	0.915937682	0.834999664	-0.600605613
EEF2	56	0.351823029	0.212056532	3.501161143	6.294774252	1.576722173
EEF2K	366	0.50676258	0.515100078	0.441660316	0.435645676	-0.043324745
EGFR	1070	0.098714847	0.213120137	3.695226899	2.38608063	-1.741348086
EGFR	678	0.351823029	0.339605292	0.202760702	0.232719998	0.249808106
EGFR	693	0.243765233	0.353181386	0.631840844	0.957215102	0.06436503
EGFR	1016	0.521992302	0.70554187	0.117088156	0.123146757	-0.361919689
EGFR	1069	1.169780051	0.830789146	0.02281966	0.090103836	2.47499424
EGFR	1092	0.28647293	0.203643478	0.351823029	0.226090927	-0.145593617
EGFR	1110	0.972203614	1.244627183	0.224160204	0.200532484	-0.517077473
EGFR	1172	0.138461571	0.133895218	0.339339986	0.375456555	0.194295722
EGFR	1197	0.370382681	0.291687204	0.113158206	0.113624202	0.350523489
EGFR	869	0.512274573	0.856211894	18.38803671	13.66739112	-1.169080162
EIF2A	51	0.601523019	0.631997492	0.430189109	0.725051268	0.681813124
EIF4E	209	0.432725222	0.595852224	0.106127527	0.097161276	-0.588848922
EIF4G1	1108	0.538863697	0.500307391	1.075705351	1.236918543	0.308573165
ELK1	383	0.461114408	0.368422396	0.324877993	0.180404479	-0.524898878
ELK1	417	0.103626819	0.171694095	0.052554235	0.078716813	-0.145578207
NOS3	1177	0.686690577	0.621042163	0.402783808	0.441757246	0.278217061
NOS3	615	0.79461048	0.703605564	0.050798894	0.049169354	0.128443236
NOS3	495	0.217807809	0.22718912	0.035610167	0.038108264	0.036976593
EPB41	418	0.265185233	0.164132457	0.534620692	0.541930323	0.71173158
EPHA2	588	0.440378283	0.488950966	0.467692277	0.485730219	-0.096350828
EPHB1	594	1.051812594	0.930323661	0.003523958	0.009896463	1.666789353
EPHB1	330	0.348396202	0.613791824	0.176708243	0.234950974	-0.406030122
EPHB1	317	0.184087381	0.309390004	0.122432442	0.155829156	-0.401056546
EPOR	368	0.343853187	0.864771285	0.669206118	1.262707134	-0.414528377
MAPK6	189	0.073830751	0.053346613	0.098714847	0.201566822	1.498744351
ESR1	104	0.131371262	0.398412858	0.868530443	0.820309413	-1.683022726
ESR1	106	0.537447498	0.768908501	261.4807623	361.5809717	-0.049074153
ESR1	118	0.886614923	1.365824912	0.05615436	0.078716813	-0.136119234
ESR1	167	0.147215912	0.243981304	1.987392341	3.52265706	0.09695034
BMX	40	0.153957762	0.167891991	0.170275721	0.100058751	-0.892024193
BMX	566	9.259567025	26.83467041	0.120414359	0.112074359	-1.638632726
EZR	566	0.738836491	0.209937305	18.97207876	19.39503314	1.847106052
EZR	353	0.48098777	0.482520115	0.157002588	0.193366622	0.295961568
EZR	478	0.563224171	1.075778098	0.267177228	0.218478071	-1.223907937
FADD	194	1.33607714	0.581692113	606.5332492	365.2308941	0.467897729
PTK2	910	0.215113305	0.243981304	23.60590392	17.64823626	-0.601297558
PTK2	397	0.396681111	0.355928532	0.126518919	0.134740647	0.247224113
PTK2	407	0.184916603	0.139869098	0.046540982	0.044673479	0.343714448
PTK2	576	0.184087381	0.426558141	0.196721361	0.238317393	-0.935621039
PTK2	861	0.573411482	0.66167998	0.229677787	0.264922145	-6.06E-04
PTK2	925	0.208009953	0.306829104	0.333740413	0.262552814	-0.906901511
FER	402	33.88341171	41.0700623	0.196721361	0.139869098	-0.769584355
FGFR1	154	0.634913621	0.520078866	0.266180299	0.272093994	0.319531235
FGFR1	654	9.917027782	6.242793313	4545.505859	2709.550712	-0.078671113
FGFR1	766	0.334856601	0.322354142	0.159305774	0.641200101	2.06387298
FLNA	2152	0.099322321	0.1090066	0.544547124	0.497049395	-0.265893286
FOXO1	256	0.188252122	0.269692735	0.688291254	0.793373406	-0.313669668
FOXO1	319	0.059402299	0.029634014	0.413886058	0.351811803	0.76883494
FOXO3	253	0.241862683	0.191343178	0.389419368	0.272093994	-0.179193803
FOS	232	0.120414359	0.152207978	0.697934447	0.396958134	-1.152141217
FOSB	27	0.304307712	0.391165845	0.069185248	0.07488145	-0.248105584
FOXO1	24	0.086956674	0.025060314	0.558886132	0.538539293	1.741389486
FOXO1	329	0.025519754	0.007533119	0.129280506	0.119930001	1.651983101
G3BP1	232	0.747156656	0.639354258	0.33040303	0.425052864	0.5882106
GAB1	627	0.50538924	0.440225362	0.239022832	0.270892034	0.37972222
GAB1	659	0.152446529	0.169787721	0.412645021	0.536847769	0.224182991
GABRB1	434	0.396681111	0.500307391	0.063712387	0.090797607	0.176245327
GAP43	41	0.24855422	0.223902522	0.364531546	0.30300771	-0.115999343
GATA1	142	0.0813571	0.078716813	0.135603086	0.210995588	0.68541926
GRIA1	849	0.396681111	0.425052864	75.30922527	35.58941273	-1.181041057
GRIA1	863	0.899384932	0.479320653	0.119745392	0.115184687	0.851926411
GRIA2	880	0.118413047	0.119930001	82.50986704	86.64345901	0.052159636
GRB10	67	0.149446425	0.152207978	0.084133594	0.107488685	0.327015333
GRB2	159	0.491758331	0.569441701	0.016357324	0.027299272	0.527327116
GRK1	21	0.04612544	0.052815144	0.082462107	0.156741102	0.731191328
GRK2	29	0.669206118	0.934778961	3.351090706	3.164254183	-0.56493987
GSK3A	21	0.580744035	1.244627183	0.058932718	0.077427716	-0.70595803
GSK3B	9	0.059402299	0.364233829	0.002282921	0.006944444	-1.011295912
GSK3B	216	0.13918085	0.429576677	0.034525657	0.057141401	-0.899087418
ARHGAP1	387	0.096303583	0.083312464	0.137028602	0.119132464	0.007146676
HCK	410	2.845213483	6.546102261	1406.43099	464.9693857	-2.798930365
HDAC1	421	1.824846315	1.431293477	192.3281707	123.8907647	-0.284045994
HDAC2	394	0.239967586	0.233834155	0.463739965	0.734905742	0.701597028
HDAC3	424	0.174282071	0.17457361	2.219697316	2.600946751	0.226262581
HDAC4	632	0.233393444	0.34771902	0.050798894	0.084649453	0.161545701
HDAC5	259	0.090405862	0.149520031	1.089766709	1.428535022	-0.335333465
HDAC5	498	0.156238587	0.41756639	0.247592696	0.357306097	-0.889063016
HDAC6	22	0.070716978	0.08264796	0.255337065	0.217401163	-0.456965899
HDAC8	39	0.151693708	0.229393489	0.179969226	0.142469243	-0.933762936
ERBB2	1221	0.439098115	0.449456574	0.185747687	0.19235357	0.016777964
ERBB2	1248	0.265185233	0.420552998	0.51365723	0.498677063	-0.707987284
ERBB2	877	0.18078913	0.210995588	0.107389061	0.198471792	0.663182032
ERBB3	1222	0.129280506	0.167891991	0.030019911	0.016170334	-1.269598824
ERBB3	1289	0.249517607	0.290442673	0.728913785	0.908206802	0.098160845
ERBB4	1284	2.419586256	3.66698204	1.641910759	0.937010602	-1.409071268
H2AX	139	1.03210694	3.103002123	8.226819302	4.839238784	-2.353626851
H3C1	10	0.022240137	0.033315723	0.202760702	0.116755816	-1.379321177
HNF4A	313	0.195866052	0.141599867	0.056612761	0.072999688	0.834810467
HGS	334	0.116428506	0.196421742	0.701163752	0.543629829	-1.121637094
HSF1	303	0.156238587	0.180404479	0.212435572	0.492182355	1.004683217
LIPE	552	0.122432442	0.119132464	1.07170459	0.977635116	-0.093119991
LIPE	554	0.262211217	0.140733152	0.727266523	1.224124023	1.648960838
HSP90B1	226	4.756693633	4.345084952	0.625717649	0.552167269	-0.049831701
HSPB1	15	0.745488896	0.834999664	0.0780868	0.04865917	-0.845955745
HSPB1	78	0.852413733	0.628335073	0.017872283	0.021541572	0.709419294
HSPB1	82	0.955147741	0.820309413	1.259117941	2.287350969	1.080820043
CDC37	13	0.258271949	0.201566822	1.338309516	1.360438376	0.381292571
HSP90B1	254	0.160850548	0.266110802	0.292706066	0.313251308	-0.628438331
ICAM1	512	0.558886132	0.686298539	0.079169446	0.105231768	0.114272728
IGF1R	1161	0.307510929	0.493802041	0.002376092	0.025795991	2.757189163
IGF1R	1165	0.114460736	0.109769549	0.045299945	0.095728503	1.139814133
IGF2R	2409	0.057535153	0.041795959	0.186580636	0.15491987	0.192803176
NFKBIA	32	0.066669633	0.038108264	0.471661359	0.585216177	1.118144143
NFKBIA	42	0.042469412	0.038559913	0.653506815	0.5625	-0.077026849
NFKBIB	19	0.148701057	0.399870242	0.036711448	0.060497842	-0.706463339
NFKBIE	22	0.34159286	0.334249354	5.13879885	5.603022078	0.156127044
IKBKB	85	0.395466162	0.234950974	2.260146549	2.5417627	0.920607536
CHUK	180	0.62877552	0.085321938	0.686690577	0.626507854	2.749228832
CHUK	23	0.071231282	0.038559913	0.44939164	0.419058364	0.784587056
IKBKB	188	0.289581113	0.444828995	5.008350213	3.082717803	-1.319415939
IKBKB	199	0.67236834	0.518416609	8.282283965	6.242793313	-0.032697112
IKBKG	31	0.527586286	0.624683297	42.18101274	37.06309799	-0.430328148
IL10RA	496	0.129975561	0.093599298	0.251449973	0.218478071	0.270887857
IL13RA1	405	8.43296933	16.51386486	0.10865805	0.046148158	-2.205015289
IL2RA	268	0.085821852	0.189330378	0.13918085	0.101523453	-1.596636668
IL3RA	593	0.294798686	0.037659275	0.955147741	0.518416609	2.08704101
IL4R	497	0.747156656	0.488950966	0.266180299	0.097881654	-0.831572441
ITGB1	788	0.049073368	0.145093333	0.188252122	0.394056668	-0.498232042
ITGB3	773	0.79461048	0.998270645	0.153201214	0.126406083	-0.606545012
ITGB3	785	0.273197934	0.934778961	0.177520693	0.297949767	-1.027596776
INSR	1361	1.406147279	0.511794189	0.122432442	0.133895218	1.587230583
IRS1	307	0.313967675	0.29543676	0.065182624	0.069308002	0.176301173
IRS1	312	0.319399541	0.425052864	0.497188334	0.474541416	-0.479538481
IRS1	323	0.190773328	0.158572977	0.67236834	0.801613516	0.520367587
IRS1	636	0.615073801	0.903815358	0.049073368	0.078070934	0.114576686
IRS1	639	0.561776295	0.799549498	30.89578481	8.774783271	-2.325166224
IRS1	794	0.719058163	0.986779855	0.02521229	0.062211982	0.846445514
ITGB4	1510	0.561776295	0.734905742	0.092155612	0.034163148	-1.819194588
JAK1	1022	0.072265479	0.058807649	0.463739965	0.574675913	0.606735362
JAK2	1007	0.272189825	0.079365353	0.404009938	0.434124435	1.881749751
JAK2	221	0.063712387	0.402792994	0.239022832	0.306829104	-2.300105898
JAK1	183	0.87754939	1.275701204	0.10865805	0.110535158	-0.515027962
JUNB	259	0.292706066	0.317136558	0.307510929	0.301739233	-0.142986943
JUNB	79	0.257291791	0.267302119	0.211546722	0.37263491	0.761720662
JUND	255	0.265185233	0.267302119	0.101155925	0.097161276	-0.069598319
KRT18	33	0.105499555	0.236070453	0.027724179	0.023620889	-1.393062021
KRT8	73	0.1428052	0.304278847	0.219613462	0.223902522	-1.063441246
KIT	936	0.411405847	0.362842961	0.677125648	1.054352349	0.820078617
KSR1	392	0.148701057	0.056043873	0.230603906	0.296691933	1.771335104
KCNA3	135	1.489766337	0.923660666	0.177520693	0.102998797	-0.095708493
LMNA	22	3.375874176	1.747915777	0.009410498	0.01445819	1.569169437
LMNA	392	0.457190048	0.732929526	65.00001514	39.19958661	-1.410482098
LAT	171	0.12108519	0.186331132	0.717422081	1.005197046	-0.135262041
LAT	191	0.881170013	1.059095001	0.227831139	0.254343967	-0.106523766
LCK	59	0.420119194	0.327614296	0.046540982	0.022917141	-0.663274222
LCK	192	0.256313496	0.364233829	0.234327017	0.319740029	-0.058579408
LCK	393	0.247592696	0.40425836	0.702781199	0.423550248	-1.437851317
LCK	504	0.520598465	0.578178692	0.80323811	1.104681008	0.308385825
LIMK1	508	0.292706066	0.2508658	0.670786298	0.707480836	0.299374691
LIMK1	508	0.292706066	0.2508658	7.156657856	1.913292016	-1.680692088
STK11	428	2.983622645	2.653291537	0.048221786	0.068702033	0.679949584
STK11	189	1.592809672	1.390196029	0.088672882	0.124771099	0.689004477
LYN	507	1.305019538	1.604590545	237.4306177	153.6870675	-0.925644015
MAPKAPK2	272	0.19843757	0.20782872	0.798055942	0.552167269	-0.598094345
MAPKAPK2	334	0.051672838	0.033315723	385.140625	102.3026086	-1.279339464
MARCKS	158	0.04089296	0.058249572	0.133478789	0.145093333	-0.390024235
MARCKS	163	0.138461571	0.252022529	0.034167881	0.037212946	-0.740903238
CSF1R	809	1.885319847	1.67847416	0.197578534	0.107488685	-0.710582433
MDM2	166	0.530394458	0.306829104	647.3733623	743.9146144	0.990169401
MEF2A	408	0.914091034	1.265300626	1.595247024	1.436818368	-0.619972589
MEF2A	312	0.13067248	0.128051711	1.134553981	1.092591567	-0.025142252
MEF2A	319	0.285440596	0.253181918	0.095705425	0.104484784	0.299636404
MEF2C	396	0.412645021	0.322354142	0.448098428	0.40425836	0.207716656
MAP2K1	217	0.048646645	0.058249572	0.170275721	0.149520031	-0.447441091
MAP2K1	221	0.993254657	0.807821536	0.106127527	0.115184687	0.41627708
MAP2K1	298	0.080259546	0.069308002	1.138670274	1.498294591	0.607622344
MAP2K1	286	2.21107714	0.845572521	41.86814471	10.83032419	-0.5640276
MAP2K1	291	1.563706797	2.043053128	7.919660793	5.264298882	-0.974953934
MAP2K2	394	0.531801339	0.432605855	0.044075679	0.015878325	-1.175089815
NF2	10	0.40893309	0.586982199	0.193311305	0.173611111	-0.676518669
NF2	518	0.379841395	0.327614296	0.072265479	0.071758483	0.203241573
MET	1234	1.333846628	1.590013373	0.167104182	0.157655709	-0.337416533
MET	1349	0.324877993	0.468206349	0.410168537	0.572928515	-0.045108167
MITF	73	0.232461735	0.301739233	0.027724179	0.040858071	0.183167336
MAP2K3	189	0.018392177	0.016170334	0.390625	0.335584347	-0.033366118
MAP2K3	222	0.028696883	0.057141401	0.195012606	0.17650659	-1.137487685
MAP2K6	207	0.120414359	0.353181386	0.470336468	0.389724424	-1.823640717
MAP2K7	271	0.347257653	0.5250816	0.157002588	0.134740647	-0.817138358
DUSP1	359	0.213326287	0.229393489	0.498550493	0.407197076	-0.396775124
DUSP1	296	1.010645945	1.275701204	0.556003423	0.619225587	-0.180641465
MKNK1	385	3.404309948	0.941481866	1.197081001	0.860486268	1.37806048
RPS6KA5	360	2.022929602	2.036463966	31.44546355	48.84268702	0.625670495
RPS6KA5	376	0.527586286	0.671095443	0.127206521	0.129707981	-0.319016274
RPS6KA5	581	0.607526954	0.631997492	0.494469606	0.968532947	0.912948869
MST1	183	0.394253077	0.441757246	0.007630933	0.018602191	1.121409395
MTOR	2448	0.342722092	0.622861399	0.030355326	0.052815144	-0.062869994
MTOR	2481	0.250482858	0.308108224	0.228753531	0.274505896	-0.035682189
MTOR	2446	0.582216136	0.331587349	0.058464999	0.105981413	1.670332025
MYC	373	0.192463449	0.118337587	0.127895986	0.196421742	1.320659748
MYC	62	0.376280402	0.39550607	1.374280953	1.56971708	0.119935895
MYC	358	0.561776295	0.711366752	20.01180499	12.75363091	-0.990541063
MYC	58	0.22691061	0.310674444	0.405237931	0.278143704	-0.996218275
MYL2	18	0.471661359	0.286725045	0.586643619	0.564231434	0.661886182
NFATC3	165	1.053793408	0.458783569	0.048646645	0.050197705	1.244987507
NFKB2	865	0.598532232	1.201261509	20.63842803	22.8152222	-0.860385793
NFKB2	869	0.318309441	0.249711733	0.412645021	0.401330288	0.310055148
NFKB1	927	0.04089296	0.030837304	23.70919136	55.91744799	1.645027884
NFKB1	337	0.921488806	1.126609625	0.153957762	0.123146757	-0.612105126
NFKB1	893	0.088098949	0.157655709	0.116428506	0.184344939	-0.17661722
NFKB1	907	0.494469606	0.386849565	0.171872671	0.34771902	1.370691015
NFKB1	932	0.301121266	0.173611111	0.042868184	0.062788683	1.345082582
RELA	276	0.29795159	0.396958134	0.244719304	0.283031363	-0.204074888
RELA	311	6.814821121	10.06250599	0.012429237	0.015588977	-0.235453392
RELA	468	0.29584779	0.361454754	0.16162573	0.090797607	-1.120890653
RELA	529	0.422625492	0.44329179	0.210659734	0.323665189	0.550710775
RELA	536	0.774094239	0.97307871	0.075943868	0.092193131	-0.050321514
RELA	254	0.29584779	0.513445803	0.055697822	0.043222746	-1.161187084
RELA	435	0.071231282	0.144215976	0.172673941	0.193366622	-0.85435972
GRIN2B	1472	0.120414359	0.189330378	10.13709382	7.367123322	-1.11336928
OPRM1	375	2.05048025	1.961453557	0.181610898	0.362842961	1.06253318
BCAR1	165	0.12108519	0.109769549	0.055243148	0.084649453	0.757249727
CDKN1A	145	0.124467295	0.154013246	0.042868184	0.023267685	-1.188867362
CDKN1B	187	0.647279269	0.764868267	0.145002171	0.116755816	-0.55340308
MAPK14	180	0.18078913	0.280582212	0.023702921	0.031652801	-0.216847274
MAPK14	182	0.7322139	0.676776649	69.86603905	74.04036784	0.197306081
MAPK14	322	0.02804655	0.107488685	0.088098949	0.223902522	-0.592615526
MAPK1	202	2.047716799	2.786435032	0.075943868	0.057141401	-0.854801391
MAPK1	204	1.122249827	1.244627183	0.045711761	0.035021216	-0.533656019
TP53	15	0.478313764	0.461913853	0.014674656	0.036769279	1.375507655
TP53	20	0.44422997	0.69012592	10.5656373	8.543989685	-0.941950871
TP53	315	0.453282459	0.484123836	10.69151124	13.99338099	0.293312991
TP53	33	0.082462107	0.081986117	0.400337139	0.375456555	-0.084217787
TP53	37	0.149446425	0.196421742	0.250482858	0.732929526	1.154636364
TP53	378	0.119745392	0.335584347	0.02521229	0.023620889	-1.580769182
TP53	392	0.146476135	0.049682199	0.576338913	0.631997492	1.692866097
TP53	46	0.745488896	0.952706588	0.160850548	0.181385603	-0.180506005
TP53	6	0.881170013	0.851948163	0.012214944	0.023267685	0.978335205
TP53	9	0.222335917	0.180404479	0.309655724	0.429576677	0.773756416
TP53	18	0.621144819	0.345003801	0.131371262	0.189330378	1.375573607
RPS6KB1	371	0.420119194	0.497049395	0.378652534	0.269692735	-0.732148453
RPS6KB1	411	0.169480041	0.5250816	0.0780868	0.110535158	-1.13007153
RPS6KB1	418	0.075412794	0.144215976	0.053443086	0.033315723	-1.617149889
RPS6KB1	424	0.66605135	0.643048605	0.18078913	0.122338577	-0.512722917
RPS6KB1	229	0.084694483	0.104484784	0.728913785	0.877690192	-0.034989351
RPS6KB1	421	0.231531889	0.168838526	0.136314912	0.232719998	1.227218566
RPS6KB2	423	0.536033163	1.049620338	0.172673941	0.133052449	-1.345528722
TP73	99	0.486358144	0.345003801	0.052554235	0.088724276	1.250928696
RPS6KA1	359	1.906585182	0.364233829	113.2601354	74.81651396	1.789842655
RPS6KA1	573	1.532481487	1.935692903	1.283059147	0.319740029	-2.341596846
NBN	343	0.145002171	0.109769549	0.145738221	0.208881682	0.920903296
PAK1	204	0.839982866	1.208858401	0.197578534	0.072999688	-1.961677468
PAK1	212	0.0780868	0.110535158	0.28647293	0.184344939	-1.137345742
PAK1	199	0.033457918	0.053880744	0.329294295	0.479320653	-0.145808493
PAK1	141	0.691498198	0.952706588	0.150193656	0.121533058	-0.767781561
PAK1	423	0.229677787	0.285491157	8.034160427	5.701739765	-0.808579801
PAK2	192	0.955147741	0.934778961	0.088672882	0.032064541	-1.436415592
PAK3	154	1.798860939	1.60166979	0.234327017	0.123146757	-0.760637747
PXN	118	0.269176676	0.279361628	0.018919525	0.042744489	1.122282147
PXN	31	0.173477074	0.214186402	0.097505488	0.072999688	-0.721714994
PDGFRA	849	0.144267984	0.237192592	0.325979273	0.132212341	-2.019231171
PDGFRB	1021	0.423881436	0.340950929	0.064690682	0.053346613	0.035935442
PDGFRB	740	2.796578251	0.5625	0.18078913	0.306829104	3.076865096
PDGFRB	751	0.691498198	0.585216177	0.223247128	0.270892034	0.519832196
PDK1	241	2.151205492	2.83283454	42.55799169	46.48581603	-0.269740486
PEA15	116	0.271183578	0.2428432	0.139901993	0.109769549	-0.190693899
PECAM1	713	0.79461048	1.005197046	301.6558734	206.479	-0.886067223
PIK3R1	467	0.164745094	0.44329179	0.806702205	1.409300339	-0.623150149
PIM1	309	0.089248679	0.073624281	0.178335007	0.160415494	0.124872727
PRKACA	197	0.031031747	0.027681744	1.126343758	0.858347751	-0.227202957
PRKCA	657	0.451983656	0.321045755	0.019185993	0.035889926	1.397017158
PRKCA	638	0.694712596	0.388285664	0.069693961	0.084649453	1.119764894
PRKCB	661	0.206252749	0.170739578	0.153201214	0.076787159	-0.72387493
PRKCD	645	0.247592696	0.116755816	0.748826279	0.851948163	1.270608925
PRKCD	505	0.137028602	0.14685603	0.065182624	0.097161276	0.475968548
PRKCE	729	0.693104465	0.431089935	0.12108519	0.168838526	1.16470565
PRKCA	NA	0.26817602	0.274505896	0.2906209	0.334249354	0.168129415
PRKCQ	676	0.216907778	0.317136558	0.084133594	0.095728503	-0.361755843
PRKCQ	538	0.359884179	0.434124435	942.1522117	875.13949	-0.377023115
PRKCZ	410	0.329294295	0.169787721	0.467692277	0.635670553	1.398365042
PRKCZ	560	0.18078913	0.313251308	0.200161232	0.172651273	-1.006314204
PKD1	205	0.084133594	0.130540107	0.109295339	0.133895218	-0.340866685
PKD1	463	0.219613462	0.201566822	0.067670289	0.081986117	0.400565402
PKD1	910	0.636452805	0.851948163	0.074356235	0.139869098	0.490839509
PKD2	876	0.693104465	0.572928515	0.013981465	0.022569257	0.965561125
EIF2AK2	446	0.307510929	0.285491157	0.029024845	0.047646783	0.822282067
EIF2AK2	451	0.694712596	0.713313701	0.104249201	0.116755816	0.125337666
PLCB3	1105	0.1030063	0.027299272	0.2906209	0.37263491	2.27442257
PLCB3	537	0.417620349	0.588750883	0.028696883	0.024696467	-0.712054701
PLCG1	771	0.462426255	0.888529116	0.489054511	0.982202164	0.063828983
PLCG1	783	0.485012755	0.707480836	0.512274573	0.533472703	-0.486171214
PLCG2	1217	0.48098777	0.454108099	0.33040303	0.432605855	0.471790722
PLCG2	753	0.155476448	0.093599298	1.291820942	1.747915777	1.168356002
PLD1	561	0.820633125	1.439584805	0.634913621	0.508498944	-1.131159037
PPP2CA	307	0.177520693	0.707480836	24.69687043	21.52285728	-2.193162484
MED1	1457	1.118163349	0.982202164	1.385619857	1.068612235	-0.187754013
PPARG	112	0.003080464	7.99E-05	297.1131042	228.3776337	4.889156402
PGR	190	1.256952649	2.092811073	0.109295339	0.133895218	-0.442639216
PTEN	370	0.072785373	0.097881654	1.169780051	1.270495594	-0.308235837
PTEN	380	0.012645393	0.023976754	0.813652757	0.55045446	-1.486814491
PTEN	380	0.012645393	0.023976754	0.16162573	0.20260382	-0.597019993
PTEN	380	0.33040303	0.526754499	0.813652757	0.55045446	-1.236693831
PTEN	380	0.33040303	0.526754499	0.16162573	0.20260382	-0.346899333
PTK2B	402	0.385813653	0.65793242	0.060822224	0.109769549	0.081772205
PTK2B	580	0.145002171	0.049169354	1.309433977	1.846871595	2.056383441
PTK2B	881	0.294798686	0.145093333	2.815982031	3.805199441	1.457082804
CDC42	71	0.202760702	0.290442673	0.051234934	0.060497842	-0.278719528
RAD52	104	1.167693022	1.344342624	12296.90465	8825.865653	-0.681725342
RAF1	259	0.499914516	1.447900079	0.140625	0.115968921	-1.81232359
RAF1	338	0.079713565	0.11284795	0.462426255	0.425052864	-0.623064089
RAF1	341	0.221426568	0.240574975	0.038964321	0.039471194	-0.101011755
RAF1	621	0.470336468	0.332917021	0.166315956	0.124771099	0.08388778
RASGRF1	916	0.171872671	0.162268654	0.463739965	0.654195502	0.579361597
RB1	608	1.544453953	2.116236319	0.324877993	0.090103836	-2.304641466
RB1	780	0.030019911	0.029634014	1.03996684	1.325685307	0.368866435
RB1	795	0.227831139	0.198471792	0.680306504	0.801613516	0.435752919
RB1	807	0.15094275	0.184344939	0.699548168	0.699740933	-0.288008849
RB1	811	0.073830751	0.073624281	0.201025859	0.149520031	-0.42300213
REL	503	0.12108519	0.155829156	0.138461571	0.214186402	0.2654385
RELB	552	0.699548168	0.860486268	0.113808539	0.139869098	-0.001260325
RET	905	0.376280402	0.678675706	0.135603086	0.170739578	-0.518506717
ARHGEF2	885	0.375097131	0.41756639	0.034525657	0.058249572	0.599837195
RPS6KA1	221	0.125833181	0.010360751	0.843525225	0.820309413	3.562048896
RYR2	2808	0.622667233	0.65793242	0.060347052	0.018602191	-1.777288779
RPS6KB1	235	0.129975561	0.178450213	0.08752688	0.096443559	-0.317322491
MAPK8	183	0.606023175	0.717215581	0.103626819	0.113624202	-0.110161128
MAPK8	185	0.769007105	0.917021617	0.059402299	0.050715871	-0.482040286
MAP2K4	80	0.039346322	0.058249572	5.617723582	2.828953281	-1.555735955
MAP2K4	261	0.06225892	0.047646783	3.156110011	3.475192616	0.524847201
MAP2K4	257	0.146476135	0.106733719	0.069185248	0.061066561	0.276567769
SHC1	349	0.433996074	0.560771227	21.72225765	29.71633091	0.082351608
SHC1	427	0.249517607	0.238317393	0.589604592	0.461913853	-0.285866565
PTPN11	542	0.796332279	0.803680196	0.383419159	0.65793242	0.765765981
PTPN11	580	0.067169029	0.079365353	0.285440596	0.323665189	-0.05940148
LCP2	128	0.478313764	0.707480836	0.838214481	0.511794189	-1.27648944
SMAD1	187	0.192463449	0.220639869	0.037829499	0.060497842	0.480262997
SMAD1	465	0.018654919	0.02433528	0.423881436	0.022569257	-4.614723223
SMAD2	250	0.149446425	0.11284795	0.060822224	0.066900091	0.542657774
SMAD2	467	0.146476135	0.080016553	0.196721361	0.190335448	0.824685901
SMAD2	220	0.067169029	0.090797607	2.081001187	2.29433391	-0.294060523
SMAD2	8	0.945737476	1.278308	0.548829261	0.721128103	-0.040825649
SMAD3	204	0.046958388	0.046645039	1.272148829	1.107106879	-0.190813714
SMAD3	213	0.178335007	0.226090927	0.013981465	0.025060314	0.499575847
SMAD3	425	0.485012755	0.55045446	0.343853187	0.40425836	0.050884369
SMAD3	179	0.172673941	0.218478071	0.917786193	1.037836875	-0.162088413
SMC1A	957	0.125833181	0.179426016	0.124467295	0.119132464	-0.5750768
SP1	739	0.243765233	0.232719998	0.044481904	0.057694156	0.442103831
SRC	75	0.072265479	0.238317393	0.157768453	0.135588737	-1.940077103
SRC	418	0.137744154	0.100789771	155.9726136	147.6561351	0.371590426
SRC	529	0.097505488	0.17553877	0.62877552	1.260116301	0.154705558
SREBF1	439	0.028370785	0.039930826	0.541701683	0.339605292	-1.166736474
SRF	77	1.311643992	0.654195502	0.462426255	0.243981304	0.081129739
SRF	99	0.12108519	0.075514026	1.549255983	1.294004652	0.421473145
STAM2	192	2.735575508	3.255173433	0.04779879	0.020869751	-1.446450718
STAT1	727	0.022528967	0.035889926	0.346120968	0.164132457	-1.748213571
STAT1	701	0.251449973	0.328935986	0.002014589	0.007938872	1.59091319
STAT2	690	0.675538016	0.253181918	0.102387645	0.133895218	1.802925385
STAT3	727	0.078627191	0.046148158	0.047377657	0.061637941	1.148367084
STAT3	705	0.455885655	0.476131834	0.311807973	0.476131834	0.548014196
STAT4	693	0.1030063	0.088724276	0.042469412	0.050197705	0.456529041
STAT5A	780	0.299006285	0.515100078	0.183260023	0.249711733	-0.338305449
STAT5A	694	0.074356235	0.15491987	2.85E-04	0.003097109	2.381191684
STAT5B	731	0.187415447	0.112074359	0.073830751	0.096443559	1.127246681
STAT6	645	1.218296025	1.793962081	5.830173829	8.967158043	0.062827256
STAT6	641	0.306441327	0.407197076	0.023702921	0.042744489	0.44055727
STMN1	15	0.114460736	0.167891991	0.105499555	0.183355833	0.244728632
STMN1	24	0.04089296	0.065122095	0.05615436	0.052815144	-0.759741023
STMN1	37	0.428923848	0.183355833	0.024301078	0.031243722	1.588621397
SYK	348	0.60452126	0.20260382	0.355266627	0.508498944	2.094474309
SYK	525	0.249517607	0.177477072	22.14719914	18.79027505	0.254370896
SYN1	62	0.070204538	0.14774137	0.09333143	0.045653937	-2.105061366
SYN1	9	0.63030725	1.280917457	0.299006285	0.231608501	-1.391537953
SYT1	309	0.15094275	0.336922002	0.038584184	0.034163148	-1.333981843
SYT1	202	0.081908672	0.130540107	0.119745392	0.069308002	-1.461281327
SNCA	125	0.278266433	0.292934395	0.361043226	0.526754499	0.47084845
SNCA	133	0.289581113	0.099330391	0.14353566	0.109769549	1.156729096
MAP3K7	184	0.076476806	0.392609926	0.24855422	0.299210262	-2.092403412
MAPT	214	0.134185024	0.29543676	1.345017824	1.379337815	-1.102275134
MAPT	235	23.12997183	11.21322856	274.3403872	266.5611743	1.003061421
MAPT	262	0.018131298	0.022224035	0.195866052	0.11284795	-1.089125685
MAPT	356	0.026140273	0.021204331	33.59187051	14.02791921	-0.957895899
MAPT	396	0.530394458	0.528430059	0.09333143	0.094306372	0.020345427
MAPT	404	0.516428134	0.567702284	0.919636568	0.650469227	-0.636149979
MAPT	422	0.223247128	0.253181918	0.524785567	0.64861008	0.12409065
MAPT	181	0.055697822	0.059368386	0.097505488	0.119930001	0.206563315
MAPT	205	0.346120968	0.385416126	0.714155508	0.752811419	-0.079090341
MAPT	212	0.096303583	0.131374894	8.579357652	4.441787179	-1.397757588
MAPT	231	0.145738221	0.124771099	0.163181685	0.069916631	-0.998676077
RRN3	649	0.533210084	0.480919054	0.633376301	0.693963943	0.280707797
TOP2A	1106	0.012214944	0.001138187	0.204502998	0.186331132	3.289584674
NTRK2	515	0.66605135	0.783133134	1.866810507	1.226677605	-0.839443543
TSC2	939	0.172673941	0.200532484	1.169780051	0.292934395	-2.213373371
TSC2	1462	0.092155612	0.112074359	0.092742589	0.016170334	-2.802194799
TYK2	1054	0.038964321	0.043703663	0.206252749	0.206778418	-0.16192824
TH	19	0.050798894	0.056043873	0.348396202	0.482520115	0.328100635
TH	31	0.018654919	0.051236698	0.313967675	0.228289974	-1.917369941
TH	40	0.472988113	0.910406515	0.433996074	0.309390004	-1.43296236
TH	8	0.064200603	0.043703663	0.29584779	0.158572977	-0.344875537
VASP	157	0.189931063	0.203643478	2.222574434	1.529515614	-0.639726639
VASP	238	0.465055539	0.411625104	0.299006285	0.254343967	-0.057322885
VAV1	174	0.770700953	0.866917784	0.15094275	0.123957597	-0.453878772
VAV2	142	0.3991166	0.357306097	0.029024845	0.021881473	-0.247928754
KDR	1054	0.015867244	0.029238239	0.29795159	0.345003801	-0.670270494
FLT1	1333	0.22691061	0.322354142	0.324877993	0.10374046	-2.153441801
KDR	1059	0.053890306	0.166006902	0.072785373	0.037212946	-2.590989478
KDR	1175	0.82940051	0.766887054	0.151693708	0.130540107	-0.103613299
KDR	1214	0.121757884	0.084649453	42.62098457	41.24765437	0.477190706
KDR	951	0.136314912	0.076787159	101.2102032	104.3190103	0.871653775
VCL	821	0.80323811	1.014469498	0.063712387	0.063950068	-0.331453863
WAS	290	0.194161024	0.198471792	0.42766045	0.378288844	-0.208657917
WASF1	125	0.430189109	0.557321662	0.042868184	0.076149262	0.455383536
XIAP	87	0.256313496	0.327614296	0.915937682	0.76285214	-0.617934858
ZAP70	292	0.135603086	0.262552814	0.070204538	0.039014223	-1.800781761
ZAP70	319	0.912246249	1.126609625	1.083729232	0.734905742	-0.864865701
ZAP70	493	0.177520693	0.178450213	0.0780868	0.019236762	-2.02874712
TNK2	284	0.172673941	0.138148972	NA	NA	NA
BCL2	87	0.08752688	0.040393118	NA	NA	NA
BLNK	84	0.335974652	0.350444881	NA	NA	NA
PTK6	447	0.054790337	0.080670414	NA	NA	NA
ABL1	245	0.258271949	0.545331996	NA	NA	NA
CAMK2A	305	0.073307131	0.038559913	NA	NA	NA
CBL	700	1.261285097	1.529515614	NA	NA	NA
CBL	774	1.069707005	0.890704883	NA	NA	NA
CD22	807	0.332626088	0.208881682	NA	NA	NA
CD28	218	0.132071907	0.105231768	NA	NA	NA
PTPRC	1007	0.207130419	0.085997085	NA	NA	NA
CDC25C	48	0.318309441	0.381131775	NA	NA	NA
CHEK1	296	0.491758331	0.313251308	NA	NA	NA
CHEK1	301	0.159305774	0.085321938	NA	NA	NA
CSNK1A1	294	1.372018763	0.725051268	NA	NA	NA
CLDN6	219	2.083786998	2.013485714	NA	NA	NA
F3	290	0.706021685	0.579934072	NA	NA	NA
RAF1	296	1.415319027	1.754020695	NA	NA	NA
CRKL	207	0.099931659	0.167891991	NA	NA	NA
CXCR4	339	0.060347052	0.101523453	NA	NA	NA
CCNC	275	0.136314912	0.208881682	NA	NA	NA
EPHB1	324	0.378652534	0.506855312	NA	NA	NA
FLT3	842	1.408437421	2.40035515	NA	NA	NA
FLT3	969	0.055243148	0.076149262	NA	NA	NA
FOS	362	0.490405489	0.21955764	NA	NA	NA
FOXO1	322	0.158536182	0.296691933	NA	NA	NA
FRS2	436	0.169480041	0.071758483	NA	NA	NA
GAB2	643	23.46542077	28.17748439	NA	NA	NA
RASGRF1	1105	0.189090661	0.151309335	NA	NA	NA
GRK2	685	0.196721361	0.063368045	NA	NA	NA
CILK1	159	0.201892348	0.22718912	NA	NA	NA
NFKBIB	23	0.217807809	0.461913853	NA	NA	NA
IL7R	449	1.893280372	1.971157703	NA	NA	NA
IFNGR1	NA	0.344986145	0.469786125	NA	NA	NA
INSR	1355	0.147215912	0.075514026	NA	NA	NA
IRS1	612	0.185747687	0.270892034	NA	NA	NA
KIT	703	0.160850548	0.115968921	NA	NA	NA
KCNB1	128	1.374280953	1.136424855	NA	NA	NA
MAP3K1	1381	0.291662552	0.163199225	NA	NA	NA
MAPKAPK2	222	0.231531889	0.287961594	NA	NA	NA
MDM4	367	0.320491505	0.413106434	NA	NA	NA
MEF2D	444	0.148701057	0.134740647	NA	NA	NA
MER	749	0.075943868	0.025060314	NA	NA	NA
MET	1356	246.7719532	196.2018974	NA	NA	NA
MAP2K7	275	1.429132551	2.228425669	NA	NA	NA
RPS6KA5	212	1.534872253	1.090181661	NA	NA	NA
RPS6KA4	568	1.259117941	1.349697232	NA	NA	NA
PPP1R12A	696	0.202760702	0.185336705	NA	NA	NA
PPP1R12A	NA	0.585165928	0.435645676	NA	NA	NA
NFKB2	872	4.276831601	0.873373247	NA	NA	NA
GRIN2A	1246	3.351090706	5.635832189	NA	NA	NA
TP53	366	0.348396202	0.511794189	NA	NA	NA
TP53	81	4.618765233	6.24855833	NA	NA	NA
TP63	455	0.258271949	0.30300771	NA	NA	NA
RPS6KB1	389	0.071231282	0.065122095	NA	NA	NA
RPS6KA1	380	0.394253077	0.340950929	NA	NA	NA
PAK2	20	0.078627191	0.105231768	NA	NA	NA
PEA15	104	0.775793677	0.851948163	NA	NA	NA
PIK3R1	607	0.245675238	0.389724424	NA	NA	NA
PIKFYVE	307	0.1030063	0.071141872	NA	NA	NA
PRKAR2B	113	0.391832495	1.409300339	NA	NA	NA
PRKCD	52	0.125149306	0.097161276	NA	NA	NA
PRKCD	313	0.400337139	0.394056668	NA	NA	NA
PRKCD	64	0.35067889	0.479320653	NA	NA	NA
PLCG1	1253	0.079713565	0.058807649	NA	NA	NA
PLD2	169	0.351823029	0.215255328	NA	NA	NA
PTPRA	798	0.177520693	0.116755816	NA	NA	NA
PTK2B	579	0.163181685	0.186331132	NA	NA	NA
RAD51	315	0.422625492	0.565965529	NA	NA	NA
RB1	821	0.33040303	0.185336705	NA	NA	NA
RGS16	168	0.305373588	0.321045755	NA	NA	NA
PTPN6	536	0.329294295	0.368422396	NA	NA	NA
SMAD3	208	0.239022832	0.17650659	NA	NA	NA
SRC	216	0.495828038	0.434124435	NA	NA	NA
STAT5A	725	0.055243148	0.116755816	NA	NA	NA
SYK	323	0.411405847	0.399870242	NA	NA	NA
SNCA	136	0.081908672	0.122338577	NA	NA	NA
TEK	1108	1.729631201	1.964685611	NA	NA	NA
NTRK1	701	0.919636568	2.086142091	NA	NA	NA
NTRK2	705	0.275219744	0.217401163	NA	NA	NA
CDH5	731	24.01094596	13.43810148	NA	NA	NA
WEE1	642	0.566125514	0.451004421	NA	NA	NA
WWOX	33	2.786901516	3.04637365	NA	NA	NA
ZAP70	315	0.103626819	0.196421742	NA	NA	NA
